# Interrogating endothelial barrier regulation by temporally resolved kinase network generation

**DOI:** 10.1101/2022.09.19.508598

**Authors:** Ling Wei, Selasi Dankwa, Kamalakannan Vijayan, Joseph D. Smith, Alexis Kaushansky

## Abstract

Vascular leak is a common disease complication, yet the signaling networks regulating barrier integrity are incompletely understood. We developed a novel methodology, Temporally REsolved KInase Network Generation (TREKING), which combines a 28-kinase inhibitor screen with machine learning and network reconstruction to build time-resolved, functional phosphosignaling networks. We demonstrated the utility of TREKING for identifying pathways mediating barrier integrity following thrombin stimulation with or without tumor necrosis factor (TNF) activation in brain endothelial cells. TREKING assigned distinct barrier phenotypes to mitogen-activated protein kinase (MAPK) pathways and revealed a condition-specific MAPKAPK2/MK2 switch kinase pathway with early barrier-disruptive activity in both inflammatory conditions, but late barrier-restorative activity exclusively in the absence of TNF pre-conditioning. MAPKAPK2/MK2 was activated with expected distinct kinetics under the two inflammatory conditions and late activation was linked to a MAP3K20/ZAK-MAPK14/p38α-MAPKAPK2/MK2 pathway. Beyond MAPKs, TREKING predicts extensive interconnected networks that control barrier integrity and is a tool for dissecting complex temporal phosphosignaling networks across biological systems.
