## Supplementary Table S2 for "Interrogating endothelial barrier regulation by temporally resolved kinase network generation"

### Sheet: neurons_thrombin
Table S2: List of kinases clustered in SOM neurons in +thrombin condition.
Neuron	Gene ID	Uniprot ID
(0,0)	ACVR1	Q04771
(0,0)	CHUK	O15111
(0,0)	MAPK3	P27361
(0,0)	MAPKAPK3	Q16644
(0,0)	MYO3B	Q8WXR4
(0,0)	NUAK2	Q9H093
(0,0)	PRKCD	Q05655
(0,1)	DYRK4	Q9NR20
(0,1)	HIPK2	Q9H2X6
(0,1)	JAK3	P52333
(0,1)	NEK2	P51955
(0,2)	HIPK3	Q9H422
(0,2)	RPS6KA6	Q9UK32
(0,3)	CDK6	Q00534
(0,3)	PRKG1	Q13976
(0,3)	PRKG2	Q13237
(0,3)	PRKX	P51817
(0,4)	TSSK2	Q96PF2
(0,5)	CAMK1	Q14012
(0,5)	CSF1R	P07333
(0,5)	CSNK1D	P48730
(0,5)	MAP2K2	P36507
(0,5)	MST1R	Q04912
(0,5)	NEK3	P51956
(0,5)	PAK3	O75914
(0,5)	PHKG2	P15735
(1,0)	MAPK1	P28482
(1,0)	MAPK8	P45983
(1,0)	PKN1	Q16512
(1,0)	WNK2	Q9Y3S1
(1,2)	MKNK1	Q9BUB5
(1,2)	RPS6KA3	P51812
(1,3)	CDK6	Q00534
(1,3)	CSNK2A2	P19784
(1,3)	GSK3A	P49840
(1,3)	ROCK2	O75116
(1,5)	CDC42BPB	Q9Y5S2
(1,5)	MAPK13	O15264
(1,5)	NEK6	Q9HC98
(1,5)	PRKACA	P17612
(1,5)	STK25	O00506
(1,5)	TAOK1	Q7L7X3
(2,0)	MAPKAPK5	Q8IW41
(2,0)	TGFBR2	P37173
(2,3)	CSNK1G3	Q9Y6M4
(2,3)	FGR	P09769
(2,3)	NEK4	P51957
(2,3)	PRKCE	Q02156
(2,3)	RPS6KA2	Q15349
(2,3)	RPS6KB1	P23443
(2,3)	STK26	Q9P289
(2,4)	ACVR1B	P36896
(2,4)	FES	P07332
(2,4)	PAK6	Q9NQU5
(2,5)	ERBB2	P04626
(2,5)	FLT1	P17948
(2,5)	OXSR1	O95747
(3,0)	CDK7	P50613
(3,0)	FYN	P06241
(3,0)	NLK	Q9UBE8
(3,0)	PLK3	Q9H4B4
(3,1)	CSNK2A1	P68400
(3,1)	MAPK11	Q15759
(3,1)	NTRK1	P04629
(3,1)	TGFBR1	P36897
(3,2)	PIM2	Q9P1W9
(3,2)	PLK2	Q9NYY3
(3,2)	SRPK3	Q9UPE1
(3,3)	ABL1	P00519
(3,3)	BTK	Q06187
(3,3)	CAMK2G	Q13555
(3,3)	DAPK2	Q9UIK4
(3,3)	DAPK3	O43293
(3,3)	MAPK9	P45984
(3,3)	MARK1	Q9P0L2
(3,3)	PDGFRA	P16234
(3,3)	STK17A	Q9UEE5
(3,3)	TXK	P42681
(3,3)	ULK1	O75385
(3,4)	CSNK1E	P49674
(3,4)	EPHA3	P29320
(3,4)	GRK6	P43250
(3,5)	CSNK1A1	P48729
(3,5)	GRK5	P34947
(3,5)	LTK	P29376
(3,5)	NEK1	Q96PY6
(3,5)	TNK2	Q07912
(4,0)	CDC42BPA	Q5VT25
(4,0)	HIPK1	Q86Z02
(4,0)	PTK2	Q05397
(4,0)	RIPK2	O43353
(4,1)	CAMK4	Q16566
(4,1)	STK11	Q15831
(4,3)	HCK	P08631
(4,4)	LIMK1	P53667
(4,5)	ACVRL1	P37023
(4,5)	PRKCZ	Q05513
(4,5)	ZAP70	P43403
(5,0)	ARAF	P10398
(5,0)	EPHA1	P21709
(5,0)	MATK	P42679
(5,0)	NEK11	Q8NG66
(5,0)	SRPK2	P78362
(5,1)	PLK1	P53350
(5,1)	SRMS	Q9H3Y6
(5,2)	FRK	P42685
(5,2)	GRK2	P25098
(5,2)	TEK	Q02763
(5,4)	EPHA5	P54756
(5,4)	MET	P08581
(5,4)	PNCK	Q6P2M8
(5,4)	PRKCQ	Q04759
(5,4)	SRPK1	Q96SB4
(5,5)	CSK	P41240
(5,5)	GRK3	P35626
(5,5)	GRK4	P32298
(5,5)	IKBKB	O14920
(5,5)	MAP3K14	Q99558
(5,5)	MAP3K20	Q9NYL2
(5,5)	MAPK14	Q16539
(5,5)	MAPKAPK2	P49137

### Sheet: networks_thrombin
Table S2: Edges of phosphosignaling networks built in +thrombin condition.
Neuron	Kinase Gene ID	Kinase Uniprot ID	Substrate Gene ID	Substrate Uniprot ID
(0,0)	AKT1	P31749	CHEK1	O14757
(0,0)	AKT1	P31749	CHUK	O15111
(0,0)	AKT1	P31749	MAP3K5	Q99683
(0,0)	CDK1	P06493	PDPK1	O15530
(0,0)	CDK2	P24941	CHEK1	O14757
(0,0)	CDK5	Q00535	MAP2K1	Q02750
(0,0)	CHEK1	O14757	SRC	P12931
(0,0)	CHUK	O15111	MTOR	P42345
(0,0)	CSNK2A1	P68400	AKT1	P31749
(0,0)	EGFR	P00533	IKBKE	Q14164
(0,0)	ERBB2	P04626	CDK1	P06493
(0,0)	GSK3A	P49840	AKT1	P31749
(0,0)	IKBKE	Q14164	AKT1	P31749
(0,0)	LATS1	O95835	RAF1	P04049
(0,0)	MAP2K1	Q02750	MAPK1	P28482
(0,0)	MAP2K1	Q02750	MAPK3	P27361
(0,0)	MAP3K5	Q99683	PDPK1	O15530
(0,0)	MAPK1	P28482	CDK2	P24941
(0,0)	MAPK1	P28482	CSNK2A1	P68400
(0,0)	MAPK1	P28482	MAP2K1	Q02750
(0,0)	MAPK3	P27361	CDK2	P24941
(0,0)	MAPK3	P27361	EGFR	P00533
(0,0)	MAPK3	P27361	ERBB2	P04626
(0,0)	MAPK3	P27361	MAPK3	P27361
(0,0)	MTOR	P42345	AKT1	P31749
(0,0)	MTOR	P42345	SGK1	O00141
(0,0)	NUAK2	Q9H093	LATS1	O95835
(0,0)	PDPK1	O15530	PRKCZ	Q05513
(0,0)	PRKCD	Q05655	CDK5	Q00535
(0,0)	PRKCD	Q05655	GSK3A	P49840
(0,0)	PRKCD	Q05655	PRKCD	Q05655
(0,0)	PRKCD	Q05655	SRC	P12931
(0,0)	PRKCZ	Q05513	STK11	Q15831
(0,0)	RAF1	P04049	MAP2K1	Q02750
(0,0)	SGK1	O00141	MAPK1	P28482
(0,0)	SRC	P12931	PDPK1	O15530
(0,0)	SRC	P12931	PRKCD	Q05655
(0,0)	STK11	Q15831	NUAK2	Q9H093
(0,1)	ABL1	P00519	HIPK2	Q9H2X6
(0,1)	AKT1	P31749	STK3	Q13188
(0,1)	HIPK2	Q9H2X6	HIPK2	Q9H2X6
(0,1)	JAK1	P23458	MAP3K5	Q99683
(0,1)	JAK3	P52333	JAK1	P23458
(0,1)	JAK3	P52333	JAK3	P52333
(0,1)	MAP3K5	Q99683	MAPK8	P45983
(0,1)	MAP3K5	Q99683	PDPK1	O15530
(0,1)	MAPK8	P45983	STK4	Q13043
(0,1)	NEK2	P51955	NEK2	P51955
(0,1)	PDPK1	O15530	AKT1	P31749
(0,1)	STK3	Q13188	NEK2	P51955
(0,1)	STK4	Q13043	ABL1	P00519
(0,3)	CDK1	P06493	CDK7	P50613
(0,3)	CDK1	P06493	STK3	Q13188
(0,3)	CDK7	P50613	CDK6	Q00534
(0,3)	ERBB2	P04626	CDK1	P06493
(0,3)	PRKCA	P17252	PRKG1	Q13976
(0,3)	PRKG1	Q13976	PRKG1	Q13976
(0,3)	PRKG2	Q13237	ERBB2	P04626
(0,3)	STK3	Q13188	PRKCA	P17252
(0,5)	AKT1	P31749	MST1R	Q04912
(0,5)	CDK1	P06493	CSNK2A1	P68400
(0,5)	CDK2	P24941	CHEK1	O14757
(0,5)	CHEK1	O14757	MAP2K2	P36507
(0,5)	CSF1R	P07333	CSF1R	P07333
(0,5)	CSNK1D	P48730	WEE1	P30291
(0,5)	CSNK2A1	P68400	AKT1	P31749
(0,5)	EGFR	P00533	IKBKE	Q14164
(0,5)	IKBKE	Q14164	AKT1	P31749
(0,5)	MAP2K2	P36507	MAPK3	P27361
(0,5)	MAPK3	P27361	EGFR	P00533
(0,5)	MET	P08581	PTK2	Q05397
(0,5)	MST1R	Q04912	MET	P08581
(0,5)	NEK3	P51956	NEK3	P51956
(0,5)	PDPK1	O15530	MAP2K2	P36507
(0,5)	PTK2	Q05397	RET	P07949
(0,5)	RET	P07949	PDPK1	O15530
(0,5)	WEE1	P30291	CDK1	P06493
(0,5)	WEE1	P30291	CDK2	P24941
(1,0)	ABL1	P00519	PLK1	P53350
(1,0)	ABL1	P00519	PRKD1	Q15139
(1,0)	EGFR	P00533	PTK2	Q05397
(1,0)	MAP2K1	Q02750	MAPK1	P28482
(1,0)	MAP3K5	Q99683	MAPK8	P45983
(1,0)	MAP3K5	Q99683	PDPK1	O15530
(1,0)	MAPK1	P28482	MAPK1	P28482
(1,0)	MAPK1	P28482	RPS6KA3	P51812
(1,0)	MAPK8	P45983	STK4	Q13043
(1,0)	PDPK1	O15530	PKN1	Q16512
(1,0)	PKN1	Q16512	EGFR	P00533
(1,0)	PKN1	Q16512	PKN1	Q16512
(1,0)	PLK1	P53350	MAP2K1	Q02750
(1,0)	PRKD1	Q15139	MAP3K5	Q99683
(1,0)	PTK2	Q05397	RET	P07949
(1,0)	RET	P07949	MAPK1	P28482
(1,0)	RET	P07949	MAPK8	P45983
(1,0)	RPS6KA3	P51812	MAP3K5	Q99683
(1,0)	STK4	Q13043	ABL1	P00519
(1,2)	MAP3K5	Q99683	MAPK14	Q16539
(1,2)	MAPK14	Q16539	MKNK1	Q9BUB5
(1,2)	RPS6KA3	P51812	MAP3K5	Q99683
(1,3)	AKT1	P31749	CDK2	P24941
(1,3)	CDK2	P24941	CDK7	P50613
(1,3)	CDK7	P50613	CDK6	Q00534
(1,3)	GSK3A	P49840	AKT1	P31749
(1,3)	GSK3A	P49840	GSK3A	P49840
(1,5)	AKT1	P31749	MAP3K5	Q99683
(1,5)	ATM	Q13315	TAOK1	Q7L7X3
(1,5)	ATR	Q13535	ATM	Q13315
(1,5)	CDK1	P06493	ATR	Q13535
(1,5)	CDK7	P50613	CDK1	P06493
(1,5)	LRRK2	Q5S007	MAP3K5	Q99683
(1,5)	MAP2K3	P46734	MAPK13	O15264
(1,5)	MAP3K5	Q99683	MAP2K3	P46734
(1,5)	MTOR	P42345	AKT1	P31749
(1,5)	NEK6	Q9HC98	CDK7	P50613
(1,5)	NEK6	Q9HC98	RPS6KB1	P23443
(1,5)	PRKACA	P17612	ATR	Q13535
(1,5)	PRKACA	P17612	LRRK2	Q5S007
(1,5)	PRKACA	P17612	PRKACA	P17612
(1,5)	RPS6KB1	P23443	MTOR	P42345
(2,0)	TGFBR2	P37173	TGFBR2	P37173
(2,3)	FGR	P09769	PTK2	Q05397
(2,3)	FGR	P09769	TBK1	Q9UHD2
(2,3)	GSK3B	P49841	PRKCE	Q02156
(2,3)	MAP3K5	Q99683	PDPK1	O15530
(2,3)	PDPK1	O15530	PRKCE	Q02156
(2,3)	PDPK1	O15530	RPS6KB1	P23443
(2,3)	PRKCE	Q02156	PRKCE	Q02156
(2,3)	PRKCE	Q02156	PRKD1	Q15139
(2,3)	PRKD1	Q15139	MAP3K5	Q99683
(2,3)	PTK2	Q05397	RET	P07949
(2,3)	RET	P07949	PDPK1	O15530
(2,3)	RPS6KA2	Q15349	RPS6KA2	Q15349
(2,3)	RPS6KB1	P23443	GSK3B	P49841
(2,3)	RPS6KB1	P23443	RPS6KB1	P23443
(2,3)	TBK1	Q9UHD2	RPS6KB1	P23443
(2,4)	FES	P07332	FES	P07332
(2,5)	CDK1	P06493	RPS6KB1	P23443
(2,5)	ERBB2	P04626	CDK1	P06493
(2,5)	ERBB2	P04626	ERBB2	P04626
(2,5)	FLT1	P17948	FLT1	P17948
(2,5)	MTOR	P42345	OXSR1	O95747
(2,5)	RPS6KB1	P23443	MTOR	P42345
(3,0)	ABL1	P00519	ATR	Q13535
(3,0)	ABL1	P00519	PDGFRB	P09619
(3,0)	ATR	Q13535	CHEK1	O14757
(3,0)	CDK1	P06493	CDK7	P50613
(3,0)	CDK1	P06493	STK3	Q13188
(3,0)	CDK7	P50613	CDK1	P06493
(3,0)	CHEK1	O14757	CDK1	P06493
(3,0)	CHEK2	O96017	TTK	P33981
(3,0)	EIF2AK2	P19525	CDK1	P06493
(3,0)	FYN	P06241	FYN	P06241
(3,0)	FYN	P06241	RPS6KA3	P51812
(3,0)	PDGFRB	P09619	FYN	P06241
(3,0)	PLK3	Q9H4B4	CHEK2	O96017
(3,0)	RPS6KA3	P51812	EIF2AK2	P19525
(3,0)	STK3	Q13188	ABL1	P00519
(3,0)	TTK	P33981	ABL1	P00519
(3,1)	ABL1	P00519	STK3	Q13188
(3,1)	AKT1	P31749	CSNK2A1	P68400
(3,1)	AKT1	P31749	STK3	Q13188
(3,1)	CSNK2A1	P68400	AKT1	P31749
(3,1)	CSNK2A1	P68400	CSNK2A1	P68400
(3,1)	EGFR	P00533	IKBKE	Q14164
(3,1)	EGFR	P00533	LYN	P07948
(3,1)	IKBKE	Q14164	AKT1	P31749
(3,1)	LYN	P07948	ABL1	P00519
(3,1)	MAPK11	Q15759	EGFR	P00533
(3,1)	MAPK11	Q15759	MAPK11	Q15759
(3,1)	NTRK1	P04629	NTRK1	P04629
(3,1)	PRKCA	P17252	TGFBR1	P36897
(3,1)	STK3	Q13188	PRKCA	P17252
(3,3)	ABL1	P00519	ABL1	P00519
(3,3)	ABL1	P00519	BTK	Q06187
(3,3)	ABL1	P00519	PDGFRB	P09619
(3,3)	ABL1	P00519	PRKD1	Q15139
(3,3)	AKT1	P31749	BTK	Q06187
(3,3)	AKT1	P31749	CSNK2A1	P68400
(3,3)	AKT1	P31749	PRKAA1	Q13131
(3,3)	BMX	P51813	PAK1	Q13153
(3,3)	BMX	P51813	PTK2	Q05397
(3,3)	BRAF	P15056	TTK	P33981
(3,3)	BTK	Q06187	BMX	P51813
(3,3)	BTK	Q06187	BTK	Q06187
(3,3)	CAMK2G	Q13555	CAMK2G	Q13555
(3,3)	CSNK2A1	P68400	MAPK9	P45984
(3,3)	DAPK2	Q9UIK4	DAPK2	Q9UIK4
(3,3)	DAPK3	O43293	DAPK3	O43293
(3,3)	EGFR	P00533	LYN	P07948
(3,3)	ILK	Q13418	AKT1	P31749
(3,3)	LYN	P07948	ABL1	P00519
(3,3)	MAP3K5	Q99683	PDPK1	O15530
(3,3)	PAK1	Q13153	BRAF	P15056
(3,3)	PAK1	Q13153	ILK	Q13418
(3,3)	PDGFRA	P16234	PDGFRA	P16234
(3,3)	PDGFRA	P16234	SRC	P12931
(3,3)	PDGFRB	P09619	PDGFRA	P16234
(3,3)	PDPK1	O15530	AKT1	P31749
(3,3)	PDPK1	O15530	PRKCZ	Q05513
(3,3)	PRKAA1	Q13131	ULK1	O75385
(3,3)	PRKCZ	Q05513	STK11	Q15831
(3,3)	PRKD1	Q15139	AKT1	P31749
(3,3)	PRKD1	Q15139	MAP3K5	Q99683
(3,3)	PTK2	Q05397	RET	P07949
(3,3)	RET	P07949	MAPK9	P45984
(3,3)	RET	P07949	PDPK1	O15530
(3,3)	SRC	P12931	EGFR	P00533
(3,3)	SRC	P12931	PDPK1	O15530
(3,3)	SRC	P12931	RET	P07949
(3,3)	STK11	Q15831	MARK1	Q9P0L2
(3,3)	TTK	P33981	ABL1	P00519
(3,3)	TXK	P42681	TXK	P42681
(3,4)	AKT1	P31749	PRKAA1	Q13131
(3,4)	CSNK1E	P49674	CSNK1E	P49674
(3,4)	GRK6	P43250	GRK6	P43250
(3,4)	GRK6	P43250	IGF1R	P08069
(3,4)	IGF1R	P08069	PDPK1	O15530
(3,4)	PDPK1	O15530	AKT1	P31749
(3,4)	PRKAA1	Q13131	CSNK1E	P49674
(3,5)	ATM	Q13315	CHEK1	O14757
(3,5)	BMX	P51813	TNK2	Q07912
(3,5)	CDK5	Q00535	ATM	Q13315
(3,5)	CDK5	Q00535	SRC	P12931
(3,5)	CHEK1	O14757	TLK1	Q9UKI8
(3,5)	CSNK1A1	P48729	CDK5	Q00535
(3,5)	GRK5	P34947	GRK5	P34947
(3,5)	SRC	P12931	BMX	P51813
(3,5)	TLK1	Q9UKI8	NEK1	Q96PY6
(3,5)	TNK2	Q07912	TNK2	Q07912
(4,0)	CDC42BPA	Q5VT25	CDC42BPA	Q5VT25
(4,0)	PTK2	Q05397	PTK2	Q05397
(4,0)	RIPK2	O43353	RIPK2	O43353
(4,1)	STK11	Q15831	STK11	Q15831
(4,3)	HCK	P08631	HCK	P08631
(4,5)	CDK1	P06493	PDPK1	O15530
(4,5)	EIF2AK2	P19525	CDK1	P06493
(4,5)	GSK3B	P49841	PRKAA1	Q13131
(4,5)	JAK1	P23458	MAP3K5	Q99683
(4,5)	MAP3K5	Q99683	MAPK14	Q16539
(4,5)	MAPK14	Q16539	EIF2AK2	P19525
(4,5)	MAPK14	Q16539	ZAP70	P43403
(4,5)	PDPK1	O15530	PRKCZ	Q05513
(4,5)	PRKAA1	Q13131	JAK1	P23458
(4,5)	PRKCZ	Q05513	GSK3B	P49841
(4,5)	ZAP70	P43403	MAPK14	Q16539
(4,5)	ZAP70	P43403	ZAP70	P43403
(5,0)	ABL1	P00519	ATR	Q13535
(5,0)	ABL1	P00519	PDGFRB	P09619
(5,0)	ABL1	P00519	PRKD1	Q15139
(5,0)	AKT1	P31749	SRPK2	P78362
(5,0)	ARAF	P10398	MAP2K1	Q02750
(5,0)	ATR	Q13535	CHEK1	O14757
(5,0)	CHEK1	O14757	NEK11	Q8NG66
(5,0)	LYN	P07948	ABL1	P00519
(5,0)	MAP2K1	Q02750	MAPK1	P28482
(5,0)	MAPK1	P28482	MAPKAPK2	P49137
(5,0)	MAPK1	P28482	RPS6KA1	Q15418
(5,0)	MAPKAPK2	P49137	AKT1	P31749
(5,0)	MATK	P42679	LYN	P07948
(5,0)	PDGFRB	P09619	SRC	P12931
(5,0)	PRKD1	Q15139	AKT1	P31749
(5,0)	RPS6KA1	Q15418	CHEK1	O14757
(5,0)	SRC	P12931	ARAF	P10398
(5,1)	AKT1	P31749	MAP3K8	P41279
(5,1)	MAP3K8	P41279	PLK1	P53350
(5,1)	PTK6	Q13882	AKT1	P31749
(5,1)	SRMS	Q9H3Y6	PTK6	Q13882
(5,2)	TEK	Q02763	TEK	Q02763
(5,4)	AKT1	P31749	CSNK2A1	P68400
(5,4)	CSNK2A1	P68400	SRPK1	Q96SB4
(5,4)	LCK	P06239	PRKCQ	Q04759
(5,4)	MAPK3	P27361	LCK	P06239
(5,4)	MET	P08581	MET	P08581
(5,4)	MET	P08581	PTK2	Q05397
(5,4)	PRKCQ	Q04759	PRKCQ	Q04759
(5,4)	PTK2	Q05397	RET	P07949
(5,4)	RET	P07949	AKT1	P31749
(5,4)	RET	P07949	MAPK3	P27361
(5,4)	SRPK1	Q96SB4	SRPK1	Q96SB4
(5,5)	ABL1	P00519	PLK1	P53350
(5,5)	ABL1	P00519	ZAP70	P43403
(5,5)	AKT1	P31749	MAP3K5	Q99683
(5,5)	CHEK2	O96017	TTK	P33981
(5,5)	CHUK	O15111	MTOR	P42345
(5,5)	CSK	P41240	LCK	P06239
(5,5)	CSK	P41240	SRC	P12931
(5,5)	GRK4	P32298	GRK4	P32298
(5,5)	LCK	P06239	MAPK14	Q16539
(5,5)	MAP2K4	P45985	MAPK14	Q16539
(5,5)	MAP3K14	Q99558	CHUK	O15111
(5,5)	MAP3K14	Q99558	IKBKB	O14920
(5,5)	MAP3K20	Q9NYL2	CHEK2	O96017
(5,5)	MAP3K20	Q9NYL2	MAP3K20	Q9NYL2
(5,5)	MAP3K5	Q99683	MAPK14	Q16539
(5,5)	MAPK1	P28482	MAPKAPK2	P49137
(5,5)	MAPK14	Q16539	MAPKAPK2	P49137
(5,5)	MAPK14	Q16539	PRKCE	Q02156
(5,5)	MAPKAPK2	P49137	AKT1	P31749
(5,5)	MAPKAPK2	P49137	MAPKAPK2	P49137
(5,5)	MAPKAPK2	P49137	PLK1	P53350
(5,5)	MTOR	P42345	SGK1	O00141
(5,5)	PLK1	P53350	IKBKB	O14920
(5,5)	PRKCE	Q02156	IKBKB	O14920
(5,5)	SGK1	O00141	MAP2K4	P45985
(5,5)	SGK1	O00141	MAPK1	P28482
(5,5)	SRC	P12931	IKBKB	O14920
(5,5)	TTK	P33981	ABL1	P00519
(5,5)	ZAP70	P43403	MAPK14	Q16539

### Sheet: neurons_TNF+thrombin
Table S2: List of kinases clustered in SOM neurons in TNF+thrombin condition.
Neuron	Gene ID	Uniprot ID
(0,0)	ARAF	P10398
(0,0)	CAMK4	Q16566
(0,0)	EPHA5	P54756
(0,0)	MATK	P42679
(0,0)	SRPK2	P78362
(0,1)	ABL2	P42684
(0,1)	DDR2	Q16832
(0,1)	OXSR1	O95747
(0,1)	SRMS	Q9H3Y6
(0,1)	STK26	Q9P289
(0,2)	CSNK1A1	P48729
(0,2)	DMPK	Q09013
(0,2)	EPHA8	P29322
(0,2)	SRPK1	Q96SB4
(0,3)	CSNK1D	P48730
(0,4)	EPHA7	Q15375
(0,4)	NEK1	Q96PY6
(0,4)	NEK6	Q9HC98
(0,4)	RET	P07949
(0,5)	CHUK	O15111
(0,5)	MAPK9	P45984
(0,5)	NEK2	P51955
(0,5)	PHKG2	P15735
(0,5)	TSSK2	Q96PF2
(0,5)	ZAP70	P43403
(1,0)	CDC42BPA	Q5VT25
(1,0)	EPHA3	P29320
(1,1)	NLK	Q9UBE8
(1,2)	ABL1	P00519
(1,2)	CLK3	P49761
(1,3)	CAMK1	Q14012
(1,3)	CSNK1E	P49674
(1,3)	ERBB2	P04626
(1,3)	MAP2K2	P36507
(1,3)	MAP3K10	Q02779
(1,3)	PRKCE	Q02156
(1,3)	PTK6	Q13882
(1,3)	STK16	O75716
(1,3)	STK25	O00506
(1,4)	IKBKB	O14920
(1,5)	EPHA6	Q9UF33
(1,5)	JAK2	O60674
(2,0)	EPHB2	P29323
(2,0)	GRK2	P25098
(2,0)	KIT	P10721
(2,1)	CDK7	P50613
(2,1)	CSNK1G1	Q9HCP0
(2,2)	CSNK2A2	P19784
(2,2)	HIPK3	Q9H422
(2,2)	MAP3K8	P41279
(2,2)	PIM2	Q9P1W9
(2,3)	PRKD3	O94806
(2,4)	MAP3K7	O43318
(2,4)	NUAK2	Q9H093
(2,4)	PRKCD	Q05655
(2,4)	TAOK1	Q7L7X3
(2,5)	DSTYK	Q6XUX3
(2,5)	HIPK2	Q9H2X6
(2,5)	INSRR	P14616
(2,5)	SRPK3	Q9UPE1
(3,0)	BRAF	P15056
(3,0)	GSK3B	P49841
(3,0)	MAPK13	O15264
(3,0)	TGFBR1	P36897
(3,1)	ACVRL1	P37023
(3,1)	MET	P08581
(3,2)	CAMK2A	Q9UQM7
(3,2)	CAMKK2	Q96RR4
(3,2)	CSNK1G3	Q9Y6M4
(3,2)	EPHB3	P54753
(3,3)	ACVR1B	P36896
(3,3)	PRKACA	P17612
(3,4)	PDPK1	O15530
(3,5)	DYRK2	Q92630
(4,0)	LIMK1	P53667
(4,0)	MAP3K20	Q9NYL2
(4,0)	MAPK11	Q15759
(4,1)	EPHA1	P21709
(4,1)	MAP3K14	Q99558
(4,2)	MYO3B	Q8WXR4
(4,2)	PRKG1	Q13976
(4,4)	DYRK3	O43781
(4,4)	PRKG1	Q13976
(4,5)	DAPK1	P53355
(4,5)	HIPK4	Q8NE63
(4,5)	MKNK2	Q9HBH9
(4,5)	WEE1	P30291
(5,0)	BLK	P51451
(5,0)	FRK	P42685
(5,0)	NEK11	Q8NG66
(5,0)	SRC	P12931
(5,0)	WNK2	Q9Y3S1
(5,1)	FYN	P06241
(5,2)	MAPK10	P53779
(5,2)	MAPKAPK3	Q16644
(5,2)	ROCK2	O75116
(5,2)	TYRO3	Q06418
(5,3)	JAK1	P23458
(5,3)	MAPK3	P27361
(5,3)	MAPK8	P45983
(5,3)	MAPKAPK2	P49137
(5,3)	MKNK1	Q9BUB5
(5,3)	PAK3	O75914
(5,4)	MAPK1	P28482
(5,5)	IRAK4	Q9NWZ3
(5,5)	JAK3	P52333
(5,5)	NEK4	P51957
(5,5)	PBK	Q96KB5
(5,5)	TGFBR2	P37173

### Sheet: networks_TNF+thrombin
Table S2: Edges of phosphosignaling networks built in TNF+thrombin condition.
Neuron	Kinase Gene ID	Kinase Uniprot ID	Substrate Gene ID	Substrate Uniprot ID
(0,0)	ABL1	P00519	PDGFRB	P09619
(0,0)	ABL1	P00519	PRKD1	Q15139
(0,0)	AKT1	P31749	SRPK2	P78362
(0,0)	ARAF	P10398	MAP2K1	Q02750
(0,0)	LYN	P07948	ABL1	P00519
(0,0)	MAP2K1	Q02750	MAPK1	P28482
(0,0)	MAPK1	P28482	MAPKAPK2	P49137
(0,0)	MAPKAPK2	P49137	AKT1	P31749
(0,0)	MATK	P42679	LYN	P07948
(0,0)	PDGFRB	P09619	SRC	P12931
(0,0)	PRKD1	Q15139	AKT1	P31749
(0,0)	SRC	P12931	ARAF	P10398
(0,1)	ABL1	P00519	ABL2	P42684
(0,1)	ABL2	P42684	ABL2	P42684
(0,1)	ABL2	P42684	PDGFRB	P09619
(0,1)	AKT1	P31749	CHEK1	O14757
(0,1)	AKT1	P31749	MAP3K8	P41279
(0,1)	AKT1	P31749	MTOR	P42345
(0,1)	CHEK1	O14757	SRC	P12931
(0,1)	MAP3K8	P41279	ABL1	P00519
(0,1)	MTOR	P42345	OXSR1	O95747
(0,1)	PDGFRB	P09619	SRC	P12931
(0,1)	PDPK1	O15530	AKT1	P31749
(0,1)	PTK6	Q13882	AKT1	P31749
(0,1)	SRC	P12931	DDR2	Q16832
(0,1)	SRC	P12931	PDPK1	O15530
(0,1)	SRMS	Q9H3Y6	PTK6	Q13882
(0,2)	AKT1	P31749	CSNK2A1	P68400
(0,2)	CDK5	Q00535	LRRK2	Q5S007
(0,2)	CSNK1A1	P48729	CDK5	Q00535
(0,2)	CSNK2A1	P68400	SRPK1	Q96SB4
(0,2)	LRRK2	Q5S007	AKT1	P31749
(0,2)	SRPK1	Q96SB4	SRPK1	Q96SB4
(0,4)	AKT1	P31749	CHEK1	O14757
(0,4)	AKT1	P31749	PTK2	Q05397
(0,4)	CDK2	P24941	CHEK1	O14757
(0,4)	CDK7	P50613	CDK2	P24941
(0,4)	CHEK1	O14757	TLK1	Q9UKI8
(0,4)	MTOR	P42345	AKT1	P31749
(0,4)	NEK6	Q9HC98	CDK7	P50613
(0,4)	NEK6	Q9HC98	RPS6KB1	P23443
(0,4)	PTK2	Q05397	RET	P07949
(0,4)	RET	P07949	AKT1	P31749
(0,4)	RET	P07949	RET	P07949
(0,4)	RPS6KB1	P23443	MTOR	P42345
(0,4)	TLK1	Q9UKI8	NEK1	Q96PY6
(0,5)	AKT1	P31749	CHUK	O15111
(0,5)	AKT1	P31749	CSNK2A1	P68400
(0,5)	AKT1	P31749	STK3	Q13188
(0,5)	CHUK	O15111	MTOR	P42345
(0,5)	CSNK2A1	P68400	MAPK9	P45984
(0,5)	LCK	P06239	ZAP70	P43403
(0,5)	MAPK1	P28482	LCK	P06239
(0,5)	MAPK14	Q16539	MAPKAPK2	P49137
(0,5)	MAPKAPK2	P49137	AKT1	P31749
(0,5)	MTOR	P42345	AKT1	P31749
(0,5)	MTOR	P42345	SGK1	O00141
(0,5)	NEK2	P51955	NEK2	P51955
(0,5)	SGK1	O00141	MAPK1	P28482
(0,5)	STK3	Q13188	NEK2	P51955
(0,5)	ZAP70	P43403	MAPK14	Q16539
(0,5)	ZAP70	P43403	ZAP70	P43403
(1,0)	CDC42BPA	Q5VT25	CDC42BPA	Q5VT25
(1,2)	ABL1	P00519	ABL1	P00519
(1,2)	ABL1	P00519	ATR	Q13535
(1,2)	ATR	Q13535	CHEK1	O14757
(1,2)	CHEK1	O14757	CLK3	P49761
(1,3)	AKT1	P31749	BRAF	P15056
(1,3)	AKT1	P31749	GSK3B	P49841
(1,3)	AKT1	P31749	PRKAA1	Q13131
(1,3)	AURKB	Q96GD4	PLK1	P53350
(1,3)	BRAF	P15056	MAP2K2	P36507
(1,3)	CDK1	P06493	CHEK1	O14757
(1,3)	CDK1	P06493	CSNK2A1	P68400
(1,3)	CDK1	P06493	PDPK1	O15530
(1,3)	CHEK1	O14757	MAP2K2	P36507
(1,3)	CSNK1E	P49674	CSNK1E	P49674
(1,3)	CSNK2A1	P68400	AKT1	P31749
(1,3)	DYRK2	Q92630	TBK1	Q9UHD2
(1,3)	ERBB2	P04626	CDK1	P06493
(1,3)	ERBB2	P04626	ERBB2	P04626
(1,3)	GSK3B	P49841	PRKAA1	Q13131
(1,3)	GSK3B	P49841	PRKCE	Q02156
(1,3)	MAP2K2	P36507	MAPK3	P27361
(1,3)	MAP3K10	Q02779	DYRK2	Q92630
(1,3)	MAPK3	P27361	ERBB2	P04626
(1,3)	MAPK3	P27361	GSK3B	P49841
(1,3)	PDPK1	O15530	PRKCE	Q02156
(1,3)	PLK1	P53350	MAP2K2	P36507
(1,3)	PRKAA1	Q13131	CSNK1E	P49674
(1,3)	PRKAA1	Q13131	ERBB2	P04626
(1,3)	PRKCE	Q02156	AURKB	Q96GD4
(1,3)	PRKCE	Q02156	PRKCE	Q02156
(1,3)	PRKCE	Q02156	RPS6KB2	Q9UBS0
(1,3)	PTK6	Q13882	AKT1	P31749
(1,3)	PTK6	Q13882	PTK6	Q13882
(1,3)	RPS6KB1	P23443	GSK3B	P49841
(1,3)	RPS6KB2	Q9UBS0	GSK3B	P49841
(1,3)	STK16	O75716	STK16	O75716
(1,3)	TBK1	Q9UHD2	AKT1	P31749
(1,3)	TBK1	Q9UHD2	RPS6KB1	P23443
(1,5)	JAK2	O60674	JAK2	O60674
(2,0)	AKT1	P31749	STK3	Q13188
(2,0)	GRK2	P25098	MAPK14	Q16539
(2,0)	KIT	P10721	KIT	P10721
(2,0)	MAPK14	Q16539	MAPKAPK2	P49137
(2,0)	MAPKAPK2	P49137	AKT1	P31749
(2,0)	PRKCA	P17252	KIT	P10721
(2,0)	STK3	Q13188	PRKCA	P17252
(2,4)	ABL1	P00519	PDGFRB	P09619
(2,4)	ATM	Q13315	TAOK1	Q7L7X3
(2,4)	CDK1	P06493	PDPK1	O15530
(2,4)	CDK2	P24941	CHEK1	O14757
(2,4)	CDK5	Q00535	ATM	Q13315
(2,4)	CHEK1	O14757	SRC	P12931
(2,4)	EGFR	P00533	ATM	Q13315
(2,4)	EIF2AK2	P19525	CDK1	P06493
(2,4)	LATS1	O95835	RAF1	P04049
(2,4)	MAP2K1	Q02750	MAPK1	P28482
(2,4)	MAP2K6	P52564	MAPK14	Q16539
(2,4)	MAP3K7	O43318	MAP2K6	P52564
(2,4)	MAP3K7	O43318	MAP3K7	O43318
(2,4)	MAP3K7	O43318	PRKAA2	P54646
(2,4)	MAPK1	P28482	CDK2	P24941
(2,4)	MAPK1	P28482	EGFR	P00533
(2,4)	MAPK14	Q16539	EGFR	P00533
(2,4)	MAPK14	Q16539	EIF2AK2	P19525
(2,4)	NUAK2	Q9H093	LATS1	O95835
(2,4)	PAK2	Q13177	ABL1	P00519
(2,4)	PDGFRB	P09619	SRC	P12931
(2,4)	PDPK1	O15530	PRKCZ	Q05513
(2,4)	PRKAA2	P54646	PAK2	Q13177
(2,4)	PRKCD	Q05655	CDK5	Q00535
(2,4)	PRKCD	Q05655	PRKCD	Q05655
(2,4)	PRKCD	Q05655	SRC	P12931
(2,4)	PRKCZ	Q05513	STK11	Q15831
(2,4)	RAF1	P04049	MAP2K1	Q02750
(2,4)	SRC	P12931	PDPK1	O15530
(2,4)	SRC	P12931	PRKCD	Q05655
(2,4)	STK11	Q15831	NUAK2	Q9H093
(2,5)	HIPK2	Q9H2X6	HIPK2	Q9H2X6
(3,0)	ABL1	P00519	STK3	Q13188
(3,0)	BRAF	P15056	BRAF	P15056
(3,0)	BRAF	P15056	MAP2K1	Q02750
(3,0)	BRAF	P15056	TTK	P33981
(3,0)	CDK1	P06493	STK3	Q13188
(3,0)	GSK3B	P49841	GSK3B	P49841
(3,0)	GSK3B	P49841	PRKAA1	Q13131
(3,0)	GSK3B	P49841	WEE1	P30291
(3,0)	JAK1	P23458	MAP3K5	Q99683
(3,0)	MAP2K1	Q02750	GSK3B	P49841
(3,0)	MAP2K1	Q02750	MAPK3	P27361
(3,0)	MAP2K3	P46734	MAPK13	O15264
(3,0)	MAP3K11	Q16584	MAP2K3	P46734
(3,0)	MAP3K5	Q99683	MAP2K3	P46734
(3,0)	MAPK3	P27361	MAP3K11	Q16584
(3,0)	PRKAA1	Q13131	BRAF	P15056
(3,0)	PRKAA1	Q13131	JAK1	P23458
(3,0)	PRKCA	P17252	TGFBR1	P36897
(3,0)	STK3	Q13188	PRKCA	P17252
(3,0)	TTK	P33981	ABL1	P00519
(3,0)	WEE1	P30291	CDK1	P06493
(3,1)	MET	P08581	MET	P08581
(3,2)	CAMK2A	Q9UQM7	CAMK2A	Q9UQM7
(3,2)	CAMKK2	Q96RR4	CAMKK2	Q96RR4
(3,2)	EPHB3	P54753	EPHB3	P54753
(3,3)	PRKACA	P17612	PRKACA	P17612
(3,4)	PDPK1	O15530	PDPK1	O15530
(4,0)	ABL1	P00519	ZAP70	P43403
(4,0)	CHEK2	O96017	TTK	P33981
(4,0)	MAP3K20	Q9NYL2	CHEK2	O96017
(4,0)	MAP3K20	Q9NYL2	MAP3K20	Q9NYL2
(4,0)	MAPK11	Q15759	MAPK11	Q15759
(4,0)	MAPK11	Q15759	PRKCE	Q02156
(4,0)	MAPK14	Q16539	LIMK1	P53667
(4,0)	PAK4	O96013	LIMK1	P53667
(4,0)	PRKCE	Q02156	PRKD1	Q15139
(4,0)	PRKD1	Q15139	PAK4	O96013
(4,0)	TTK	P33981	ABL1	P00519
(4,0)	ZAP70	P43403	MAPK14	Q16539
(4,2)	PRKG1	Q13976	PRKG1	Q13976
(4,4)	PRKG1	Q13976	PRKG1	Q13976
(4,5)	AKT1	P31749	WEE1	P30291
(4,5)	CAMKK2	Q96RR4	AKT1	P31749
(4,5)	CDK1	P06493	MAP2K1	Q02750
(4,5)	DAPK1	P53355	CAMKK2	Q96RR4
(4,5)	DAPK1	P53355	DAPK1	P53355
(4,5)	MAP2K1	Q02750	MAPK3	P27361
(4,5)	MAPK3	P27361	DAPK1	P53355
(4,5)	WEE1	P30291	CDK1	P06493
(5,0)	CDK1	P06493	CHEK1	O14757
(5,0)	CHEK1	O14757	NEK11	Q8NG66
(5,0)	SRC	P12931	CDK1	P06493
(5,0)	SRC	P12931	SRC	P12931
(5,1)	FYN	P06241	FYN	P06241
(5,2)	AKT1	P31749	MAP2K4	P45985
(5,2)	MAP2K4	P45985	MAPK10	P53779
(5,2)	TYRO3	Q06418	AKT1	P31749
(5,3)	ABL1	P00519	PLK1	P53350
(5,3)	ABL1	P00519	ZAP70	P43403
(5,3)	AKT1	P31749	MAP3K5	Q99683
(5,3)	AKT1	P31749	PRKAA1	Q13131
(5,3)	AURKB	Q96GD4	PRKDC	P78527
(5,3)	GSK3B	P49841	PRKAA1	Q13131
(5,3)	JAK1	P23458	MAP3K5	Q99683
(5,3)	MAP2K1	Q02750	MAPK1	P28482
(5,3)	MAP2K1	Q02750	MAPK3	P27361
(5,3)	MAP2K4	P45985	MAPK8	P45983
(5,3)	MAP3K11	Q16584	MAP2K4	P45985
(5,3)	MAP3K5	Q99683	MAPK14	Q16539
(5,3)	MAP3K5	Q99683	MAPK8	P45983
(5,3)	MAP3K5	Q99683	PDPK1	O15530
(5,3)	MAPK1	P28482	MAPKAPK2	P49137
(5,3)	MAPK14	Q16539	MAPKAPK2	P49137
(5,3)	MAPK14	Q16539	MKNK1	Q9BUB5
(5,3)	MAPK3	P27361	GSK3B	P49841
(5,3)	MAPK3	P27361	MAP2K1	Q02750
(5,3)	MAPK3	P27361	MAP3K11	Q16584
(5,3)	MAPK3	P27361	MAPK3	P27361
(5,3)	MAPK3	P27361	MKNK1	Q9BUB5
(5,3)	MAPK8	P45983	STK4	Q13043
(5,3)	MAPKAPK2	P49137	AKT1	P31749
(5,3)	MAPKAPK2	P49137	MAPKAPK2	P49137
(5,3)	MAPKAPK2	P49137	PLK1	P53350
(5,3)	PDPK1	O15530	MAP2K1	Q02750
(5,3)	PLK1	P53350	MAP2K1	Q02750
(5,3)	PRKAA1	Q13131	JAK1	P23458
(5,3)	PRKDC	P78527	AKT1	P31749
(5,3)	STK4	Q13043	ABL1	P00519
(5,3)	STK4	Q13043	AURKB	Q96GD4
(5,3)	ZAP70	P43403	MAPK14	Q16539
(5,4)	MAPK1	P28482	MAPK1	P28482
(5,5)	AKT1	P31749	CHEK1	O14757
(5,5)	CDK1	P06493	PBK	Q96KB5
(5,5)	CHEK1	O14757	SRC	P12931
(5,5)	EIF2AK2	P19525	CDK1	P06493
(5,5)	IRAK4	Q9NWZ3	IRAK4	Q9NWZ3
(5,5)	JAK1	P23458	MAP3K5	Q99683
(5,5)	JAK3	P52333	JAK1	P23458
(5,5)	JAK3	P52333	JAK3	P52333
(5,5)	MAP3K5	Q99683	MAPK14	Q16539
(5,5)	MAP3K5	Q99683	PDPK1	O15530
(5,5)	MAPK14	Q16539	EIF2AK2	P19525
(5,5)	PDPK1	O15530	AKT1	P31749
(5,5)	SRC	P12931	TGFBR2	P37173
(5,5)	TGFBR2	P37173	TGFBR2	P37173
